# Allosteric Inhibition of PTP1B by a Nonpolar Terpenoid

**DOI:** 10.1101/2022.05.18.492571

**Authors:** Anika J. Friedman, Evan T. Liechty, Levi Kramer, Ankur Sarkar, Jerome M. Fox, Michael R. Shirts

## Abstract

Protein tyrosine phosphatases (PTPs) are promising drug targets for treating a wide range of diseases such as diabetes, cancer, and neurological disorders, but their conserved active sites have complicated the design of selective therapeutics. This study examines the allosteric inhibition of PTP1B by amorphadiene (AD), a terpenoid hydrocarbon that is an unusually selective inhibitor. Molecular dynamics (MD) simulations carried out in this study suggest that AD can stably sample multiple neighboring sites on the allosterically influential C-terminus of the catalytic domain. Binding to these sites requires a disordered *α*7 helix, which stabilizes the PTP1B-AD complex and may contribute to the selectivity of AD for PTP1B over TCPTP. Intriguingly, the binding mode of AD differs from that of the most well-studied allosteric inhibitor of PTP1B. Indeed, biophysical measurements and MD simulations indicate that the two molecules can bind simultaneously. Upon binding, both inhibitors destabilize the *α*7 helix and disrupt hydrogen bonds that facilitate closure of the catalytically essential WPD loop. These findings indicate that AD is a promising scaffold for building allosteric inhibitors of PTP1B and illustrate, more broadly, how unfunctionalized terpenoids can engage in specific interactions with protein surfaces.
