## Supplementary Table 3 for "Allosteric Inhibition of PTP1B by a Nonpolar Terpenoid"

### Sheet: Calculations
Figure	DSMO	PTP1B	BBR	AD	TCS401	F1	F2	F3	F Avg	F SEM	ΔF	ΔF SEM	Replicates (n)*
	%	(μM)	(μM)	(μM)	(μM)	FU	FU	FU	FU	FU	FU	FU	(#)
1B	10	5	0	0	0	198962	202168	287124	229418	28867.8	0	28907.2	3
1B	10	5	0.2	0	0	191188	190210	195144	192181	1508.32	37237.3	2133.09	3
1B	10	5	1	0	0	182195	110741	192949	161962	25797.8	67456.3	25841.9	3
1B	10	5	2.4	0	0	179114	178960	179207	179094	72.0239	50324.3	1510.04	3
1B	10	5	5	0	0	162736	63188	169206	131710	34311.9	97708	34345	3
1B	10	5	10	0	0	143932	139595	158476	147334	5709.79	82083.7	5905.65	3
1B	10	5	20	0	0	107851	45937	109671	87819.7	20947.9	141598	21002.2	3
1B	10	5	50	0	0	57695	28214	56711	47540	9667.17	181878	9784.14	3
1B	10	5	100	0	0	26825	13211	26808	22281.3	4535.17	207137	4779.41	3
1B	10	5	200	0	0	8982	9049	8450	8827	189.49	220591	1520.18	3
1B	10	5	350	0	0	3411	3562	3335	3436	66.7108	225982	1509.8	3
1B	10	5	500	0	0	1931	1910	1656	1832.33	88.3748	227586	1510.91	3
1B	10	5	0	115	0	210881	193510	186588	196993	7225.79	0	10218.8	3
1B	10	5	0.2	115	0	188342	187083	178179	184535	3198.55	12458.3	7902.07	3
1B	10	5	1	115	0	185280	180079	176844	180734	2457.21	16258.7	7632.16	3
1B	10	5	2.4	115	0	176122	79314	83393	112943	31611.4	84050	32426.8	3
1B	10	5	5	115	0	160720	71409	157020	129716	29173.2	67276.7	30054.8	3
1B	10	5	10	115	0	139940	136703	137216	137953	1004.48	59040	7295.27	3
1B	10	5	20	115	0	106543	51540	106307	88130	18295.1	108863	19670.4	3
1B	10	5	50	115	0	56445	55335	58145	56641.7	817.116	140351	7271.84	3
1B	10	5	100	115	0	26107	26190	25487	25928	221.798	171065	7229.19	3
1B	10	5	200	115	0	9160	8476	8840	8825.33	197.59	188168	7228.49	3
1B	10	5	350	115	0	3525	3486	3513	3508	11.5326	193485	7225.79	3
1B	10	5	500	115	0	2043	1160	1954	1719	280.678	195274	7231.23	3
1B	10	5	0	0	30	86994	89669	97196	91286.3	3054.07	0	4319.11	3
1B	10	5	0.2	0	30	83994	86138	92973	87701.7	2707.36	3584.67	4081.32	3
1B	10	5	1	0	30	82672	84213	84592	83825.7	587.117	7460.67	3109.99	3
1B	10	5	2.4	0	30	79589	80345	80191	80041.7	230.658	11244.7	3062.77	3
1B	10	5	5	0	30	74930	73108	76997	75011.7	1123.4	16274.7	3254.13	3
1B	10	5	10	0	30	65949	70111	67717	67925.7	1205.99	23360.7	3283.56	3
1B	10	5	20	0	30	54106	55249	55610	54988.3	453.308	36298	3087.53	3
1B	10	5	50	0	30	35522	36714	36233	36156.3	346.229	55130	3073.63	3
1B	10	5	100	0	30	21485	20910	21589	21328	211.145	69958.3	3061.36	3
1B	10	5	200	0	30	8817	9891	8903	9203.67	344.562	82082.7	3073.45	3
1B	10	5	350	0	30	3725	3760	3725	3736.67	11.6667	87549.7	3054.09	3
1B	10	5	500	0	30	2105	2256	2101	2154	51.0131	89132.3	3054.5	3
