## Supplementary Table 4 for "Allosteric Inhibition of PTP1B by a Nonpolar Terpenoid"

### Sheet: Mutational Analysis
Experiment	Enzyme	Mutation	Inhibitor	Substrate	Inhibitor	Vo	SE Vo	F	SE F	Sample size (n)	Experimental sets
Figure	Name	Residue	Name	mM	μM	(μM/min)	(μM/min)			#	#
3	PTP1B	WT	N/A	10	0	26.0799	0.278711	N/A	N/A	4	1
3	PTP1B	L192F	N/A	10	0	27.827	0.218182	N/A	N/A	4	1
3	PTP1B	L195F	N/A	10	0	39.052	0.354089	N/A	N/A	4	1
3	PTP1B	F196A	N/A	10	0	46.5135	0.461381	N/A	N/A	4	1
3	PTP1B	E276F	N/A	10	0	31.164	0.311669	N/A	N/A	4	1
3	PTP1B	F280Y	N/A	10	0	18.149	0.0870853	N/A	N/A	4	1
3	PTP1B	V287T	N/A	10	0	49.7216	0.442869	N/A	N/A	4	1
3	PTP1B	WT	N/A	10	0	26.1031	0.209196	N/A	N/A	4	1
3	PTP1B	L192F	N/A	10	0	27.0642	0.438068	N/A	N/A	4	1
3	PTP1B	L195F	N/A	10	0	39.781	0.226159	N/A	N/A	4	1
3	PTP1B	F196A	N/A	10	0	44.6638	0.335734	N/A	N/A	4	1
3	PTP1B	E276F	N/A	10	0	32.3223	0.370577	N/A	N/A	4	1
3	PTP1B	F280Y	N/A	10	0	18.7161	0.0693068	N/A	N/A	4	1
3	PTP1B	V287T	N/A	10	0	47.7035	0.498803	N/A	N/A	4	1
3	PTP1B	WT	BBR	10	9.6	17.154	0.337613	N/A	N/A	4	1
3	PTP1B	L192F	BBR	10	9.6	21.6163	0.331425	-0.181012	0.000688141	4	1
3	PTP1B	L195F	BBR	10	9.6	32.8089	0.363898	-0.277288	0.000692194	4	1
3	PTP1B	F196A	BBR	10	9.6	35.3979	0.222887	-0.157013	0.000601888	4	1
3	PTP1B	E276F	BBR	10	9.6	25.416	0.128747	-0.239923	0.000641122	4	1
3	PTP1B	F280Y	BBR	10	9.6	10.1112	0.177445	0.152991	0.000509001	4	1
3	PTP1B	V287T	BBR	10	9.6	36.8126	0.366434	-0.12562	0.000599222	4	1
3	PTP1B	WT	BBR	10	14.4	13.8284	0.380734	N/A	N/A	4	1
3	PTP1B	L192F	BBR	10	14.4	18.6961	0.273082	-0.303991	0.00123851	4	1
3	PTP1B	L195F	BBR	10	14.4	31.3617	0.188065	-0.488133	0.00122787	4	1
3	PTP1B	F196A	BBR	10	14.4	29.8081	0.113504	-0.259789	0.00103975	4	1
3	PTP1B	E276F	BBR	10	14.4	24.7913	0.479622	-0.447826	0.00139766	4	1
3	PTP1B	F280Y	BBR	10	14.4	8.28647	0.170315	0.164257	0.000777901	4	1
3	PTP1B	V287T	BBR	10	14.4	31.4143	0.610539	-0.243072	0.001188	4	1
3	PTP1B	WT	AD	10	77	16.0999	0.35484	N/A	N/A	4	1
3	PTP1B	L192F	AD	10	77	18.4809	0.387118	-0.00971087	0.00078874	4	1
3	PTP1B	L195F	AD	10	77	28.8997	0.356321	-0.125099	0.000724636	4	1
3	PTP1B	F196A	AD	10	77	32.1249	0.798785	-0.0500306	0.000981403	4	1
3	PTP1B	E276F	AD	10	77	22.4923	0.247955	-0.0972866	0.000701781	4	1
3	PTP1B	F280Y	AD	10	77	10.11	0.181445	0.153089	0.000586185	4	1
3	PTP1B	V287T	AD	10	77	36.434	0.671796	-0.114041	0.000815448	4	1
3	PTP1B	WT	AD	10	115.5	13.9101	0.323623	N/A	N/A	4	1
3	PTP1B	L192F	AD	10	115.5	14.8474	0.443832	-0.0355568	0.001351	4	1
3	PTP1B	L195F	AD	10	115.5	26.6872	0.522868	-0.266328	0.000930425	4	1
3	PTP1B	F196A	AD	10	115.5	28.5111	0.568457	-0.204973	0.000911951	4	1
3	PTP1B	E276F	AD	10	115.5	22.0241	0.438927	-0.286222	0.00103386	4	1
3	PTP1B	F280Y	AD	10	115.5	8.61327	0.253595	0.131296	0.000928346	4	1
3	PTP1B	V287T	AD	10	115.5	33.6546	0.67921	-0.331721	0.00106	4	1
